# Integrated host–phage RNA seq analysis of Mycobacteriophage D29 infection reveals dual-arm balanced phage genome expression and inhibited expression of host transporter and VapC target genes

**DOI:** 10.1101/2025.11.21.689395

**Authors:** Rahul Shaw, Shrestha Ghosh, Subhajit Dutta, Anirban Ghosh, Sujoy K. Das Gupta

**Author notes:** Dept. of Zoology, Government Navin College Odgi, District- Surajpur, Chhattisgarh, Pin code 497231, India (Rahul Shaw). Department of Microbiology, Tumor and Cell Biology (MTC), Karolinska Institutet, Biomedicum C9, Solnavägen 9, 171 65 Solna, Sweden. Department of Transfusion Medicine, All India Institute of Medical Sciences, Bhubaneswar India (Anirban Ghosh). To whom correspondence should be addressed. Sujoy K. Das Gupta.

## Abstract

The Mycobacteriophage D29 infects Mycobacterium species. Many of these are deadly human pathogens. In earlier studies, we performed proteomic analyses using a temperature-sensitive variant of D29, called D29ts12. This work indicated that a regulatory mechanism controls the expression of the phage’s right arm genes. In this study, we executed a transcriptomic analysis. We gained further insight into how phage infection affects gene expression, both in its genome and in the host genome. We identified several novel non-coding RNA contigs spanning the cos site junction. This finding indicates that this region is expressed. In addition, we observed two areas of intense transcriptional activity. One is located downstream of P_left_, in the right arm, and coincides with a major noncoding RNA species. This RNA species is essential for lytic growth, as reported earlier for mycobacteriophages of the A2 family. The other area of transcriptional activity was gene 17, which encodes the major coat protein. By comparing TPM values, we found that thermal inactivation of phage D29ts12 growth significantly decreased right-arm gene expression. Interestingly, an accompanying sharp increase in left-arm gene expression was observed. Therefore, a mechanism ensures balanced expression from the two arms. We also analysed the impact of phage infection on host gene expression. The results indicate significant changes in the expression levels of genes encoding transporters and genes regulated by the toxin VapC. This investigation is the first to use a mycobacteriophage to examine the combined transcriptome of the phage and its host.
