## Supplemental Table S1(Excel) for "Integrated host–phage RNA seq analysis of Mycobacteriophage D29 infection reveals dual-arm balanced phage genome expression and inhibited expression of host transporter and VapC target genes"

Enrichment FDR	Genes in list	Total genes	Functional Category	Genes
1.55E-05	11	151	ABC transporters	MSMEG_0012 MSMEG_0015 MSMEG_0018 MSMEG_0020 MSMEG_0649 MSMEG_0659 MSMEG_3598 MSMEG_3599 MSMEG_5781 MSMEG_5782 MSMEG_6880
0.000722753	23	875	Metabolic pathways	MSMEG_0021 MSMEG_0655 MSMEG_0911 MSMEG_1183 MSMEG_1371 MSMEG_1496 MSMEG_1886 MSMEG_2059 MSMEG_3043 MSMEG_3044 MSMEG_3951 MSMEG_4711 MSMEG_4712 MSMEG_4716 MSMEG_4717 MSMEG_4826 MSMEG_4880 MSMEG_4977 MSMEG_4978 MSMEG_4979 MSMEG_5404 MSMEG_6275 MSMEG_6904
0.001414614	3	11	Tuberculosis	MSMEG_0709 MSMEG_1583 MSMEG_5782
0.009466499	2	6	Bacterial chemotaxis	MSMEG_3598 MSMEG_3599
0.019767627	3	31	Fatty acid biosynthesis	MSMEG_0655 MSMEG_3951 MSMEG_4716
0.020737888	4	76	Valine, leucine and isoleucine degradation	MSMEG_1496 MSMEG_4717 MSMEG_4826 MSMEG_4880
0.020737888	2	14	Selenocompound metabolism	MSMEG_4978 MSMEG_4979
0.020737888	3	41	Sulfur metabolism	MSMEG_4977 MSMEG_4978 MSMEG_4979
0.020737888	12	494	Microbial metabolism in diverse environments	MSMEG_0224 MSMEG_0911 MSMEG_2263 MSMEG_2891 MSMEG_4619 MSMEG_4711 MSMEG_4712 MSMEG_4866 MSMEG_4880 MSMEG_4977 MSMEG_4978 MSMEG_4979
0.020737888	4	75	Fatty acid metabolism	MSMEG_0655 MSMEG_3951 MSMEG_4716 MSMEG_4826
0.020737888	2	15	RNA degradation	MSMEG_0709 MSMEG_1583
0.020737888	2	15	DNA replication	MSMEG_6275 MSMEG_6892
0.027100175	3	49	Pyrimidine metabolism	MSMEG_3043 MSMEG_3044 MSMEG_6275
0.048701755	3	63	Pyruvate metabolism	MSMEG_3964 MSMEG_4711 MSMEG_4712
